# Stepwise evolution of a butterfly supergene via duplication and inversion

**DOI:** 10.1101/2021.12.06.471392

**Authors:** Kang-Wook Kim, Rishi De-Kayne, Ian J. Gordon, Kennedy Saitoti Omufwoko, Dino J. Martins, Richard ffrench-Constant, Simon H. Martin

**Author notes:** these authors contributed equally (Kang-Wook Kim, Rishi De-Kayne).

## Abstract

Supergenes maintain adaptive clusters of alleles in the face of genetic mixing. Although usually attributed to inversions, supergenes can be complex, and reconstructing the precise processes that led to recombination suppression and their timing is challenging. We investigated the origin of the BC supergene, which controls variation in warning colouration in the African Monarch butterfly, *Danaus chrysippus*. By generating chromosome-scale assemblies for all three alleles, we identified multiple structural differences. Most strikingly, we find that a region of >1 million bp underwent several segmental duplications at least 7.5 million years ago. The resulting duplicated fragments appear to have triggered four inversions in surrounding parts of the chromosome, resulting in stepwise growth of the region of suppressed recombination. Phylogenies for the inversions are incongruent with the species tree, and suggest that structural polymorphisms have persisted for at least 4.1 million years. In addition to the role of duplications in triggering inversions, our results suggest a previously undescribed mechanism of recombination suppression through independent losses of divergent duplicated tracts. Overall, our findings add support for a stepwise model of supergene evolution involving a variety of structural changes.
