## Supplementary material for "Stepwise evolution of a butterfly supergene via duplication and inversion": Table S1

### Sheet: Sheet1
ID	Taxon	Sex	Location	Latitude	Longitude	Purpose	Illumina Gb	PacBio Gb	Accession	Reference
RB20110	Danaus chrysippus	F	captive	NA	NA	Trio-binning: SB211 mother	10.8		TBC	This study
SM20BE01	Danaus chrysippus	M	South Africa	-29.356	29.873	Trio-binning: SB211 father	11.3		TBC	This study
SB21101	Danaus chrysippus	F	captive	NA	NA	Assembly: SB211 offspring		6.5 (HiFi)	TBC	This study
SB21103	Danaus chrysippus	F	captive	NA	NA	Assembly: SB211 offspring		4.8 (HiFi)	TBC	This study
SB21104	Danaus chrysippus	F	captive	NA	NA	Assembly: SB211 offspring		1.3 (HiFi)	TBC	This study
SM18S10	Danaus chrysippus	M	captive	NA	NA	Trio-binning: MB181 mother (aunt)	71.5		TBC	This study
SM18W01	Danaus chrysippus	M	Kenya	-3.33	40.02	Trio-binning: MB181 father	46		TBC	This study
MB18102	Danaus chrysippus	F	captive	NA	NA	Assembly: MB181 offspring	22	34.7	TBC	This study
SM15W61	Danaus chrysippus ‘klugii’	M	Kenya	-3.33	40.02	Wild representative of ‘klugii’ allele	7.5		SAMEA6427843	Martin et al. 2020
SM15W66	Danaus chrysippus ‘klugii’	M	Kenya	-3.33	40.02	Wild representative of ‘klugii’ allele	7.2		SAMEA6427844	Martin et al. 2020
SM15W72	Danaus chrysippus ‘klugii’	M	Kenya	-3.33	40.02	Wild representative of ‘klugii’ allele	9.8		SAMEA6427846	Martin et al. 2020
SM15W74	Danaus chrysippus ‘klugii’	M	Kenya	-3.33	40.02	Wild representative of ‘klugii’ allele	7.9		SAMEA6427847	Martin et al. 2020
SM16N04	Danaus chrysippus ‘alcippus’*	M	Nigeria	6.24	8.97	Wild representative of ‘chrysippus’ allele	7.7		SAMEA6427851	Martin et al. 2020
SM16N05	Danaus chrysippus ‘alcippus’*	M	Nigeria	6.24	8.97	Wild representative of ‘chrysippus’ allele	7.2		SAMEA6427852	Martin et al. 2020
SM16N20	Danaus chrysippus ‘alcippus’*	M	Nigeria	6.24	8.97	Wild representative of ‘chrysippus’ allele	8.2		SAMEA6427854	Martin et al. 2020
SM16N37	Danaus chrysippus ‘alcippus’*	M	Nigeria	6.24	8.97	Wild representative of ‘chrysippus’ allele	8.1		SAMEA6427855	Martin et al. 2020
SM16S06	Danaus chrysippus ‘orientis’	M	South Africa	-26.031	27.494	Wild representative of ‘orientis’ allele	7.1		SAMEA6427857	Martin et al. 2020
SM17S01	Danaus chrysippus ‘orientis’	M	South Africa	-25.031	28.494	Wild representative of ‘orientis’ allele	8.3		SAMEA6427862	Martin et al. 2020
MK09AU113	Danaus petilia	M	Australia	unknown	unknown	Phylogenetic comparison	7.4		SAMN02996390	Zhan et al. 2014
MK10TX01	Danaus gilippus	M	Texas, USA	unknown	unknown	Phylogenetic comparison	15.4		SAMN02996395	Zhan et al. 2014
MK10CRC30	Danaus gilippus	F	Costa Rica	unknown	unknown	Phylogenetic comparison	8		SAMN02996393	Zhan et al. 2014
RG28754	Danaus melanippus	?	India	unknown	unknown	Phylogenetic comparison	8.3		SAMN04875654	NA
MK09MA35	Danaus plexippus	F	Massachusetts, USA	unknown	unknown	Phylogenetic comparison	8.3		SAMN02986431	Zhan et al. 2014
MK07WSM36	Danaus plexippus	M	Samoa	unknown	unknown	Phylogenetic comparison	11		SAMN02986481	Zhan et al. 2014
MK12PRT18	Danaus plexippus	M	Portugal	unknown	unknown	Phylogenetic comparison	6.3		SAMN02986498	Zhan et al. 2014
MK10CR92	Danaus eresimus	F	Costa Rica	unknown	unknown	Phylogenetic comparison	8.5		SAMN02996391	Zhan et al. 2014
MK09FL27	Danaus eresimus	M	Florida	unknown	unknown	Phylogenetic comparison	7.4		SAMN02996392	Zhan et al. 2014
MK10B16008	Danaus erippus	M	Brazil	unknown	unknown	Phylogenetic comparison	6.6		SAMN02996388	Zhan et al. 2014
SM19K001	Tirumala formosa	M	Kenya	-1.304	36.693	Outgroup	9.5		TBC	This study
* Note that D. chrysippus form ‘alcippus’ carries the chrysippus allele on chromosome 15
