## Supplementary material for "Stepwise evolution of a butterfly supergene via duplication and inversion": Table S4

### Sheet: dan17.Dplex4.chr7.BT.CDS.allsha
Gene ID (Dplex4)	Gene no.	Start	End	Name / best BLAST hit	Copy number estimate
					D. c. ‘klugii’		D. c. ‘chrysippus’		D. c. ‘orientis’		D. petilia	D. gilippus		D. melanippus	D. plexippus			D. eresimus		D. erippus	T. formosa
					SM15W72	SM15W74	SM16N20	SM16N37	SM16S06	SM17S01	MK09AU113	MK10TX01	MK10CRC30	RG28754	MK09MA35	MK07WSM36	MK12PRT18	MK10CR92	MK09FL27	MK10B16008	SM19K001
DPOGS200749	12311	7590605	7598102		3	3	2	3	4	3	1	2	2	4	1	1	1	1	1	1	1
DPOGS200751	12119	7720915	7828432	hemicentin-2-like (XP_032512067)	7	7	4	4	6	5	4	3	3	4	1	1	1	1	1	1	1
DPOGS200752	12126	7832541	7848225	hemicentin-2-like (XP_032512067)	7	6	4	4	5	5	3	2	3	3	1	1	1	1	1	1	1
DPOGS200712	12245	7920526	7928086	nephrin-like (XP_032511923)	7	6	5	6	5	5	3	2	3	3	1	1	1	1	1	1	0
DPOGS200711	12248	7928699	7971926	nephrin-like (XP_032511923)	10	8	7	7	8	7	5	3	4	4	1	1	1	1	1	1	1
DPOGS200710	12241	8000459	8331691		7	6	3	4	5	5	3	3	5	3	1	1	1	1	1	1	1
DPOGS200709	12000	8334926	8339511		12	14	7	8	10	11	6	3	6	4	1	1	1	1	1	1	2
DPOGS200755	12100	8462371	8469756		7	6	3	3	2	3	3	3	4	4	1	1	1	1	1	1	1
DPOGS200756	12103	8471972	8475851		5	5	4	4	5	4	3	2	3	2	1	1	1	1	1	1	2
DPOGS200707	12002	8544226	8547288	U-scoloptoxin(01)-Cw1a-like (XP_032512137)	3	3	3	2	3	3	3	1	1	1	0	1	1	1	1	1	0
